# Improved Sperm Quality and Cryo-Induced Epigenetic Changes in Sterlet via Density-Gradient Sorting

**DOI:** 10.64898/2026.01.29.702533

**Authors:** Pavlina Vechtova, Anatolii Sotnikov, Jan Sterba, Borys Dzyuba

## Abstract

**Background:** Cryopreservation is a valuable tool in aquaculture and conservation programs, yet it exposes spermatozoa to physiological and molecular stresses that may impair motility, fertilisation capacity, and genomic stability. In fishes, where sperm motility is brief and easily activated, post-thaw separation of high-quality sperm remains technically challenging and poorly understood. This study evaluated whether density-gradient centrifugation can isolate a functionally superior subpopulation of sterlet (*Acipenser ruthenus*) spermatozoa with enhanced motility, fertilising ability, and reduced cryopreservation-induced epigenetic alterations. We further examined whether the use of this selected fraction influences DNA methylation patterns in resulting embryos.

**Results:** Cryopreservation substantially reduced the proportion of motile spermatozoa, while density-gradient centrifugation consistently enriched motile cells both before and after freezing. Motility enhancement reflected a higher proportion of cells capable of activation rather than changes in kinematic behaviour. Fertilisation trials confirmed that the selected post-thaw fraction produced fewer malformed embryos compared with unselected cryopreserved sperm. Cryopreservation and post-thaw selection induced small but significant methylation changes in sperm, predominantly in intergenic regions and promoter-proximal elements. However, these epigenetic differences were not maintained in embryos. Embryo methylomes showed minimal variation between treatments, no distinct clustering by sperm origin, and negligible numbers of differentially methylated regions. Thus, although cryopreservation and sperm selection influenced sperm DNA methylation, these alterations did not translate into measurable changes in embryo methylation patterns.

**Conclusions:** Density-gradient centrifugation effectively isolates a motile, functionally improved sterlet sperm fraction after cryopreservation, enhancing fertilisation outcomes and reducing developmental abnormalities. Cryopreservation and sperm selection introduce detectable but limited methylation variation in spermatozoa; however, these changes are not inherited by embryos. The findings highlight the utility of post-thaw sperm selection in aquaculture practice and indicate that cryopreservation-associated epigenetic variation in sterlet sperm does not propagate to early developmental stages.
