## Supplementary Table S1 for "Improved Sperm Quality and Cryo-Induced Epigenetic Changes in Sterlet via Density-Gradient Sorting"

### Sheet: trimming_stats
sampleID	library	#input_PE_reads	#surviving_PE_reads	%surviving_PE_reads
C1	12-01	197556390	181445244	91.84
C2	12-02	199257179	183193621	91.94
C3	12-03	168767525	154662327	91.64
CSG1	12-04	180098396	165085260	91.66
CSG2	12-05	173450419	158345949	91.29
CSG3	12-06	161459424	147095479	91.1
CSB1	12-07	208168808	188523373	90.56
CSB2	12-08	169922617	154696801	91.04
CSB3	12-09	165531222	147955981	89.38
F1	12-10	149185081	135619902	90.91
F2	12-11	164515994	149676195	90.98
F3	12-12	161933243	147569002	91.13
FS1	12-13	164958566	148294660	89.9
FS2	12-14	175137318	156596747	89.41
FS3	12-15	182782298	166197295	90.93
