## Supplementary Table S2 for "Improved Sperm Quality and Cryo-Induced Epigenetic Changes in Sterlet via Density-Gradient Sorting"

### Sheet: PE_mapping_stats
	PE
sampleID	library	Total Reads	Uniquely aligned reads	%Mapping efficiency	Unaligned reads	Ambiguously aligned reads	Unidentified genomic sequence
C1	12-01	181445244	131223792	72.3	25928507	24292945	1184
C2	12-02	183193621	134549028	73.4	23940818	24703775	952
C3	12-03	154662327	114367305	73.9	20005259	20289763	658
CSG1	12-04	165085260	122572703	74.2	20394241	22118316	884
CSG2	12-05	158345949	117918893	74.5	19556651	20870405	769
CSG3	12-06	147095479	109275289	74.3	18876874	18943316	584
CSB1	12-07	188523373	57888944	30.7	120465298	10169131	523
CSB2	12-08	154696801	113390371	73.3	21004997	20301433	758
CSB3	12-09	147955981	109769657	74.2	16821749	21364575	1190
F1	12-10	135619902	98763672	72.8	16611182	20245048	1056
F2	12-11	149676195	109607468	73.2	17810278	22258449	1527
F3	12-12	147569002	108725714	73.7	16807387	22035901	1428
FS1	12-13	148294660	51744574	34.9	85994131	10555955	635
FS2	12-14	156596747	117855134	75.3	15724908	23016705	1244
FS3	12-15	166197295	124163484	74.7	17631533	24402278	1178

### Sheet: SE_mapping_stats
	R1							R2
sampleID	library	Total Reads	Uniquely aligned reads	%Mapping efficiency	Unaligned reads	Ambiguously aligned reads	Unidentified genomic sequence	library	Total Reads	Uniquely aligned reads	%Mapping efficiency	Unaligned reads	Ambiguously aligned reads	Unidentified genomic sequence
C1	12-01	25928507	12276425	47.3	10849953	2802129	162	12-01	25928507	81945	0.3	25799442	47120	1
C2	12-02	23940818	10709751	44.7	10762394	2468673	144	12-02	23940818	62156	0.3	23838143	40519	2
C3	12-03	20005259	9558133	47.8	8292155	2154971	102	12-03	20005259	54147	0.3	19914682	36430	0
CSG1	12-04	20394241	9272673	45.5	9008003	2113565	116	12-04	20394241	47646	0.2	20310950	35645	0
CSG2	12-05	19556651	8970565	45.9	8538659	2047427	113	12-05	19556651	44991	0.2	19458783	52877	0
CSG3	12-06	18876874	8678238	46	8252671	1945965	107	12-06	18876874	41191	0.2	18786822	48861	0
CSB1	12-07	120465298	6282783	5.2	112697835	1484680	85	12-07	120465298	79811421	66.3	20022433	20631444	127
CSB2	12-08	21004997	8727652	41.6	10261189	2016156	90	12-08	21004997	48374	0.2	20900149	56474	0
CSB3	12-09	16821749	4788353	28.5	10860716	1172680	88	12-09	16821749	40366	0.2	16730807	50576	2
F1	12-10	16611182	4170125	25.1	11353411	1087646	102	12-10	16611182	38330	0.2	16534975	37877	0
F2	12-11	17810278	4637845	26	11985157	1187276	105	12-11	17810278	42879	0.2	17724719	42680	1
F3	12-12	16807387	4638028	27.6	10980056	1189303	111	12-12	16807387	46152	0.3	16719998	41237	0
FS1	12-13	85994131	2152786	2.5	83264330	577015	52	12-13	85994131	59480099	69.2	10975012	15539020	96
FS2	12-14	15724908	5712006	36.3	8614117	1398785	94	12-14	15724908	50202	0.3	15621550	53156	2
FS3	12-15	17631533	5871581	33.3	10325536	1434416	107	12-15	17631533	54786	0.3	17537877	38870	1

### Sheet: PE-SE_mapping_stats
	PE							SER1							SER2							PE-SER1R2
sampleID	library	Total Reads	Uniquely aligned reads	%Mapping efficiency	Unaligned reads	Ambiguously aligned reads	Unidentified genomic sequence	library	Total Reads	Uniquely aligned reads	%Mapping efficiency	Unaligned reads	Ambiguously aligned reads	Unidentified genomic sequence	library	Total Reads	Uniquely aligned reads	%Mapping efficiency	Unaligned reads	Ambiguously aligned reads	Unidentified genomic sequence	library	Total Reads	Uniquely aligned reads	%Mapping efficiency	Unaligned reads	Ambiguously aligned reads	Unidentified genomic sequence
C1	12-01	181445244	131223792	72.3	25928507	24292945	1184	12-01	25928507	12276425	47.3	10849953	2802129	162	12-01	25928507	81945	0.3	25799442	47120	1	12-01	181445244	143582162	79.1325	36649395	2849249	163
C2	12-02	183193621	134549028	73.4	23940818	24703775	952	12-02	23940818	10709751	44.7	10762394	2468673	144	12-02	23940818	62156	0.3	23838143	40519	2	12-02	183193621	145320935	79.3264	34600537	2509192	146
C3	12-03	154662327	114367305	73.9	20005259	20289763	658	12-03	20005259	9558133	47.8	8292155	2154971	102	12-03	20005259	54147	0.3	19914682	36430	0	12-03	154662327	123979585	80.1615	28206837	2191401	102
CSG1	12-04	165085260	122572703	74.2	20394241	22118316	884	12-04	20394241	9272673	45.5	9008003	2113565	116	12-04	20394241	47646	0.2	20310950	35645	0	12-04	165085260	131893022	79.8939	29318953	2149210	116
CSG2	12-05	158345949	117918893	74.5	19556651	20870405	769	12-05	19556651	8970565	45.9	8538659	2047427	113	12-05	19556651	44991	0.2	19458783	52877	0	12-05	158345949	126934449	80.1627	27997442	2100304	113
CSG3	12-06	147095479	109275289	74.3	18876874	18943316	584	12-06	18876874	8678238	46	8252671	1945965	107	12-06	18876874	41191	0.2	18786822	48861	0	12-06	147095479	117994718	80.2164	27039493	1994826	107
CSB1	12-07	188523373	57888944	30.7	120465298	10169131	523	12-07	120465298	6282783	5.2	112697835	1484680	85	12-07	120465298	79811421	66.3	20022433	20631444	127	12-07	188523373	143983148	76.3742	132720268	22116124	212
CSB2	12-08	154696801	113390371	73.3	21004997	20301433	758	12-08	21004997	8727652	41.6	10261189	2016156	90	12-08	21004997	48374	0.2	20900149	56474	0	12-08	154696801	122166397	78.9715	31161338	2072630	90
CSB3	12-09	147955981	109769657	74.2	16821749	21364575	1190	12-09	16821749	4788353	28.5	10860716	1172680	88	12-09	16821749	40366	0.2	16730807	50576	2	12-09	147955981	114598376	77.4544	27591523	1223256	90
F1	12-10	135619902	98763672	72.8	16611182	20245048	1056	12-10	16611182	4170125	25.1	11353411	1087646	102	12-10	16611182	38330	0.2	16534975	37877	0	12-10	135619902	102972127	75.927	27888386	1125523	102
F2	12-11	149676195	109607468	73.2	17810278	22258449	1527	12-11	17810278	4637845	26	11985157	1187276	105	12-11	17810278	42879	0.2	17724719	42680	1	12-11	149676195	114288192	76.357	29709876	1229956	106
F3	12-12	147569002	108725714	73.7	16807387	22035901	1428	12-12	16807387	4638028	27.6	10980056	1189303	111	12-12	16807387	46152	0.3	16719998	41237	0	12-12	147569002	113409894	76.8521	27700054	1230540	111
FS1	12-13	148294660	51744574	34.9	85994131	10555955	635	12-13	85994131	2152786	2.5	83264330	577015	52	12-13	85994131	59480099	69.2	10975012	15539020	96	12-13	148294660	113377459	76.4542	94239342	16116035	148
FS2	12-14	156596747	117855134	75.3	15724908	23016705	1244	12-14	15724908	5712006	36.3	8614117	1398785	94	12-14	15724908	50202	0.3	15621550	53156	2	12-14	156596747	123617342	78.9399	24235667	1451941	96
FS3	12-15	166197295	124163484	74.7	17631533	24402278	1178	12-15	17631533	5871581	33.3	10325536	1434416	107	12-15	17631533	54786	0.3	17537877	38870	1	12-15	166197295	130089851	78.2743	27863413	1473286	108
