## Supplementary Table S3 for "Improved Sperm Quality and Cryo-Induced Epigenetic Changes in Sterlet via Density-Gradient Sorting"

### Sheet: PE_dedup_stats
	PE
sampleID	library	#input_alignments	#duplicated_alignments	%duplicated_alignments	#leftover_alignments	%leftover_alignments
C1	12-01	131222608	34652000	26.41	96570608	73.59
C2	12-02	134548076	35230180	26.18	99317896	73.82
C3	12-03	114366647	27587138	24.12	86779509	75.88
CSG1	12-04	122571819	24772841	20.21	97798978	79.79
CSG2	12-05	117918124	25856362	21.93	92061762	78.07
CSG3	12-06	109274705	26237141	24.01	83037564	75.99
CSB1	12-07	57888421	24799185	42.84	33089236	57.16
CSB2	12-08	113389613	25613779	22.59	87775834	77.41
CSB3	12-09	109768467	8919079	8.13	100849388	91.87
F1	12-10	98762616	8501086	8.61	90261530	91.39
F2	12-11	109605941	10602875	9.67	99003066	90.33
F3	12-12	108724286	11597284	10.67	97127002	89.33
FS1	12-13	51743939	5290078	10.22	46453861	89.78
FS2	12-14	117853890	12293150	10.43	105560740	89.57
FS3	12-15	124162306	12279544	9.89	111882762	90.11

### Sheet: SE_dedup_stats
	R1				R2
sampleID	library	#input_alignments	#surviving_alignments	%surviving_alignments	library	#input_alignments	#surviving_alignments	%surviving_alignments
C1	12-01-R1	12276263	5324500	43.37	12-01-R2	81944	40230	49.09
C2	12-02-R1	10709607	5063845	47.28	12-02-R2	62154	33857	54.47
C3	12-03-R1	9558031	4849167	50.73	12-03-R2	54147	28360	52.38
CSG1	12-04-R1	9272557	5093946	54.94	12-04-R2	47646	27737	58.21
CSG2	12-05-R1	8970452	4838948	53.94	12-05-R2	44991	24709	54.92
CSG3	12-06-R1	8678131	4395173	50.65	12-06-R2	41191	22104	53.66
CSB1	12-07-R1	6282698	2070305	32.95	12-07-R2	79811294	70927835	88.87
CSB2	12-08-R1	8727562	4645157	53.22	12-08-R2	48374	25910	53.56
CSB3	12-09-R1	4788265	4121101	86.07	12-09-R2	40364	26278	65.1
F1	12-10-R1	4170023	3536815	84.82	12-10-R2	38330	27036	70.53
F2	12-11-R1	4637740	3850719	83.03	12-11-R2	42878	29896	69.72
F3	12-12-R1	4637917	3858451	83.19	12-12-R2	46152	32771	71.01
FS1	12-13-R1	2152734	1838439	85.4	12-13-R2	59480003	51251078	86.17
FS2	12-14-R1	5711912	4698052	82.25	12-14-R2	50200	34340	68.41
FS3	12-15-R1	5871474	4764574	81.15	12-15-R2	54785	35495	64.79

### Sheet: PE-SE_dedup_stats
	PE						R1				R2				PE-SER1R2
sampleID	library	#input_alignments	#duplicated_alignments	%duplicated_alignments	#leftover_alignments	%leftover_alignments	library	#input_alignments	#surviving_alignments	%surviving_alignments	library	#input_alignments	#surviving_alignments	%surviving_alignments	library	#input_alignments	#surviving_alignments	%surviving_alignments
C1	12-01	131222608	34652000	26.41	96570608	73.59	12-01-R1	12276263	5324500	43.37	12-01-R2	81944	40230	49.09	12-01	143580815	101935338	70.9951
C2	12-02	134548076	35230180	26.18	99317896	73.82	12-02-R1	10709607	5063845	47.28	12-02-R2	62154	33857	54.47	12-02	145319837	104415598	71.8523
C3	12-03	114366647	27587138	24.12	86779509	75.88	12-03-R1	9558031	4849167	50.73	12-03-R2	54147	28360	52.38	12-03	123978825	91657036	73.9296
CSG1	12-04	122571819	24772841	20.21	97798978	79.79	12-04-R1	9272557	5093946	54.94	12-04-R2	47646	27737	58.21	12-04	131892022	102920661	78.034
CSG2	12-05	117918124	25856362	21.93	92061762	78.07	12-05-R1	8970452	4838948	53.94	12-05-R2	44991	24709	54.92	12-05	126933567	96925419	76.3592
CSG3	12-06	109274705	26237141	24.01	83037564	75.99	12-06-R1	8678131	4395173	50.65	12-06-R2	41191	22104	53.66	12-06	117994027	87454841	74.118
CSB1	12-07	57888421	24799185	42.84	33089236	57.16	12-07-R1	6282698	2070305	32.95	12-07-R2	79811294	70927835	88.87	12-07	143982413	106087376	73.6808
CSB2	12-08	113389613	25613779	22.59	87775834	77.41	12-08-R1	8727562	4645157	53.22	12-08-R2	48374	25910	53.56	12-08	122165549	92446901	75.6735
CSB3	12-09	109768467	8919079	8.13	100849388	91.87	12-09-R1	4788265	4121101	86.07	12-09-R2	40364	26278	65.1	12-09	114597096	104996767	91.6225
F1	12-10	98762616	8501086	8.61	90261530	91.39	12-10-R1	4170023	3536815	84.82	12-10-R2	38330	27036	70.53	12-10	102970969	93825381	91.1183
F2	12-11	109605941	10602875	9.67	99003066	90.33	12-11-R1	4637740	3850719	83.03	12-11-R2	42878	29896	69.72	12-11	114286559	102883681	90.0226
F3	12-12	108724286	11597284	10.67	97127002	89.33	12-12-R1	4637917	3858451	83.19	12-12-R2	46152	32771	71.01	12-12	113408355	101018224	89.0748
FS1	12-13	51743939	5290078	10.22	46453861	89.78	12-13-R1	2152734	1838439	85.4	12-13-R2	59480003	51251078	86.17	12-13	113376676	99543378	87.7988
FS2	12-14	117853890	12293150	10.43	105560740	89.57	12-14-R1	5711912	4698052	82.25	12-14-R2	50200	34340	68.41	12-14	123616002	110293132	89.2224
FS3	12-15	124162306	12279544	9.89	111882762	90.11	12-15-R1	5871474	4764574	81.15	12-15-R2	54785	35495	64.79	12-15	130088565	116682831	89.6949
