## Supplementary Table S4 for "Improved Sperm Quality and Cryo-Induced Epigenetic Changes in Sterlet via Density-Gradient Sorting"

### Sheet: methylation_stats_indiv_libs
sampleID	library	Total Cs	Methylated CpGs	Unmethylated CpGs	%Methylated CpGs	Methylated CHGs	Unmethylated CHGs	%Methylated CHGs	Methylated CHHs	Unmethylated CHHs	%Methylated CHHs
C1	01_PE	4302202083	297856149	65036088	82.1	36487936	976615952	3.6	118516964	2807688994	4.1
	01_R1	147237777	9844989	2811105	77.8	415965	33905854	1.2	1260891	98998973	1.3
	01_R2	1586042	50238	1990	96.2	79432	2607	96.8	1181580	270195	81.4
	01	4451025902	307751376	67849183	81.9358	36983333	1010524413	3.5306	120959435	2906958162	3.99481
C2	02_PE	4356548093	301157353	66418285	81.9	36940834	989626716	3.6	120038627	2842366278	4.1
	02_R1	139511699	9327273	2757161	77.2	374380	32189660	1.1	1140390	93722835	1.2
	02_R2	1368787	34639	1557	95.7	44812	2511	94.7	1024124	261144	79.7
	02	4497428579	310519265	69177003	81.781	37360026	1021818887	3.52726	122203141	2936350257	3.99546
C3	03_PE	3817074092	261479194	55232558	82.6	32188064	860562445	3.6	105785993	2501825838	4.1
	03_R1	133335045	8841887	2407355	78.6	358567	30551027	1.2	1102158	90074051	1.2
	03_R2	1132815	31011	1359	95.8	42751	2084	95.4	838929	216681	79.5
	03	3951541952	270352092	57641272	82.4261	32589382	891115556	3.52812	107727080	2592116570	3.99012
CSG1	04_PE	4285075153	294887243	62484560	82.5	35911657	969572365	3.6	117441672	2804777656	4
	04_R1	139965484	9322105	2615701	78.1	344605	32208707	1.1	1056986	94417380	1.1
	04_R2	1129560	27096	1317	95.4	31597	1970	94.1	849837	217743	79.6
	04	4426170197	304236444	65101578	82.3734	36287859	1001783042	3.4957	119348495	2899412779	3.95356
CSG2	05_PE	4039114447	277911886	58725773	82.6	33712985	913000142	3.6	110241325	2645522336	4
	05_R1	132350831	8856289	2475813	78.2	334412	30473433	1.1	1014695	89196189	1.1
	05_R2	957546	25826	1069	96	30698	1778	94.5	723785	174390	80.6
	05	4172422824	286794001	61202655	82.4129	34078095	943475353	3.48606	111979805	2734892915	3.93343
CSG3	06_PE	3641892382	249713979	51920801	82.8	30083979	821789707	3.5	98915337	2389468579	4
	06_R1	120242346	8030277	2188958	78.6	302291	27640955	1.1	916025	81163840	1.1
	06_R2	845265	23661	954	96.1	28248	1493	95	632206	158703	79.9
	06	3762979993	257767917	54110713	82.6501	30414518	849432155	3.4568	100463568	2470791122	3.90718
CSB1	07_PE	1524145835	104634581	23564376	81.6	11752017	345747620	3.3	42956923	995490318	4.1
	07_R1	57712389	3840664	1069856	78.2	417134	12554448	3.2	3496955	36333332	8.8
	07_R2	2000560644	137106455	27737089	83.2	6790095	462678253	1.4	22258226	1343990526	1.6
	07	3582418868	245581700	52371321	82.423	18959246	820980321	2.25722	68712104	2375814176	2.81086
CSB2	08_PE	3845455221	263465505	56575371	82.3	32380336	867953829	3.6	105955223	2519124957	4
	08_R1	127291514	8490369	2423963	77.8	336365	29270482	1.1	1023986	85746349	1.2
	08_R2	1003664	26198	1172	95.7	32553	1867	94.6	747864	194010	79.4
	08	3973750399	271982072	59000506	82.1741	32749254	897226178	3.52152	107727073	2605065316	3.97108
CSB3	09_PE	4208874904	294034851	61955425	82.6	37602161	956896122	3.8	122098942	2736287403	4.3
	09_R1	112241170	7631531	2206465	77.6	393140	25933891	1.5	1175554	74900589	1.5
	09_R2	1004305	24867	1245	95.2	34744	1821	95	740595	201033	78.7
	09	4322120379	301691249	64163135	82.4621	38030045	982831834	3.72529	124015091	2811389025	4.2248
F1	10_PE	3791162971	267390991	58894473	82	33072351	867617166	3.7	106529413	2457658577	4.2
	10_R1	96171948	6579641	2085176	75.9	331426	22372615	1.5	992946	63810144	1.5
	10_R2	1023398	20501	1078	95	22422	1988	91.9	766656	210753	78.4
	10	3888358317	273991133	60980727	81.7953	33426199	889991769	3.61983	108289015	2521679474	4.1175
F2	11_PE	4137261217	290847178	64305944	81.9	36403884	944901621	3.7	117203007	2683599583	4.2
	11_R1	104840047	7155173	2260715	76	351952	24344217	1.4	1048145	69679845	1.5
	11_R2	1111340	22788	1100	95.4	25661	2037	92.6	837508	222246	79
	11	4243212604	298025139	66567759	81.7419	36781497	969247875	3.65611	119088660	2753501674	4.14569
F3	12_PE	4097612690	287802295	63803587	81.9	35831157	937152077	3.7	114875775	2658147799	4.1
	12_R1	104659171	7117260	2268344	75.8	344283	24406557	1.4	1023084	69499643	1.5
	12_R2	1233935	27688	1306	95.5	34036	2231	93.8	935281	233393	80
	12	4203505796	294947243	66073237	81.6982	36209476	961560865	3.62904	116834140	2727880835	4.10706
FS1	13_PE	1922164598	134901139	30884099	81.4	16237676	443517310	3.5	54924937	1241699437	4.2
	13_R1	49862466	3357062	1070999	75.8	375655	11113337	3.3	2771869	31173544	8.2
	13_R2	1447098575	99579018	20119796	83.2	4915603	334472422	1.4	16163678	971848058	1.6
	13	3419125639	237837219	52074894	82.0377	21528934	789103069	2.65582	73860484	2244721039	3.18559
FS2	14_PE	4436910194	307089530	67219461	82	39986424	1006735623	3.8	129146984	2886732172	4.3
	14_R1	127735421	8539083	2572469	76.8	476814	29417630	1.6	1422369	85307056	1.6
	14_R2	1245106	39771	1420	96.6	66389	1960	97.1	941612	193954	82.9
	14	4565890721	315668384	69793350	81.8936	40529627	1036155213	3.7643	131510965	2972233182	4.23717
FS3	15_PE	4744590340	331521379	70939782	82.4	42886660	1079424171	3.8	138042805	3081775543	4.3
	15_R1	130282998	8806746	2585238	77.3	472440	30074105	1.5	1409797	86934672	1.6
	15_R2	1357356	42579	1557	96.5	69091	2129	97	1022916	219084	82.4
	15	4876230694	340370704	73526577	82.2355	43428191	1109500405	3.76677	140475518	3168929299	4.24474

### Sheet: methylation_stats_merged_libs
sampleID	library	Total Cs	Methylated CpGs	Unmethylated CpGs	%Methylated CpGs	Methylated CHGs	Unmethylated CHGs	%Methylated CHGs	Methylated CHHs	Unmethylated CHHs	%Methylated CHHs
C1	01	4451025902	307751376	67849183	81.9358	36983333	1010524413	3.5306	120959435	2906958162	3.99481
C2	02	4497428579	310519265	69177003	81.781	37360026	1021818887	3.52726	122203141	2936350257	3.99546
C3	03	3951541952	270352092	57641272	82.4261	32589382	891115556	3.52812	107727080	2592116570	3.99012
CSG1	04	4426170197	304236444	65101578	82.3734	36287859	1001783042	3.4957	119348495	2899412779	3.95356
CSG2	05	4172422824	286794001	61202655	82.4129	34078095	943475353	3.48606	111979805	2734892915	3.93343
CSG3	06	3762979993	257767917	54110713	82.6501	30414518	849432155	3.4568	100463568	2470791122	3.90718
CSB1	07	3582418868	245581700	52371321	82.423	18959246	820980321	2.25722	68712104	2375814176	2.81086
CSB2	08	3973750399	271982072	59000506	82.1741	32749254	897226178	3.52152	107727073	2605065316	3.97108
CSB3	09	4322120379	301691249	64163135	82.4621	38030045	982831834	3.72529	124015091	2811389025	4.2248
F1	10	3888358317	273991133	60980727	81.7953	33426199	889991769	3.61983	108289015	2521679474	4.1175
F2	11	4243212604	298025139	66567759	81.7419	36781497	969247875	3.65611	119088660	2753501674	4.14569
F3	12	4203505796	294947243	66073237	81.6982	36209476	961560865	3.62904	116834140	2727880835	4.10706
FS1	13	3419125639	237837219	52074894	82.0377	21528934	789103069	2.65582	73860484	2244721039	3.18559
FS2	14	4565890721	315668384	69793350	81.8936	40529627	1036155213	3.7643	131510965	2972233182	4.23717
FS3	15	4876230694	340370704	73526577	82.2355	43428191	1109500405	3.76677	140475518	3168929299	4.24474
