## Supplementary Table S5 for "Improved Sperm Quality and Cryo-Induced Epigenetic Changes in Sterlet via Density-Gradient Sorting"

### Sheet: Defiant_sperm_annot
gene ID	Description
CSGxC
hypermethylated
117423630	endonuclease domain-containing 1 protein
117416306	putative bifunctional UDP-N-acetylglucosamine transferase and deubiquitinase ALG13
hypomethylated
117403733	high affinity cAMP-specific and IBMX-insensitive 3',5'-cyclic phosphodiesterase 8B-like
117399458	cAMP-specific 3',5'-cyclic phosphodiesterase 4D-like
131721200	uncharacterized LOC131721200
131721973	zinc finger protein 664-like
131724720	histone H2B 3-like
131725015	E3 ubiquitin-protein ligase TRIM39-like
117395595	atrial natriuretic peptide receptor 1-like
CSBxC	CSBxC
hypermethylated
117403920	A disintegrin and metalloproteinase with thrombospondin motifs 3-like
131705889	transfer RNA glutamic acid (anticodon UUC)
117966494	tumor necrosis factor receptor superfamily member 10B-like
131709305	uncharacterized LOC131709305
117404829	zinc finger protein 585A-like
hypomethylated
117417493	5S ribosomal RNA
131705900	transfer RNA tryptophan (anticodon CCA)
CSBxF
hypermethylated
83421553	16S ribosomal RNA
117400338	nuclear receptor-binding protein 2-like
131709305	uncharacterized LOC131709305
131709360	butyrophilin subfamily 2 member A2-like
117407809	uncharacterized LOC117407809
117965746	intermediate conductance calcium-activated potassium channel protein 4-like
hypomethylated
117963422	serum response factor-binding protein 1-like
117394306	5-beta-cholestane-3-alpha,7-alpha-diol 12-alpha-hydroxylase-like
117425504	transcription factor HES-5-like
117429510	T-complex protein 11-like protein 1
117966637	uncharacterized LOC117966637
131723132	tripartite motif-containing protein 16-like
CSGxF
hypermethylated
117416028	delta-like protein B
117407258	actin remodeling regulator NHS-like
117417493	5S ribosomal RNA
117412515	telomeric repeat-binding factor 2-interacting protein 1-like
117431237	caskin-1-like
117409826	adhesion G protein-coupled receptor E1
hypomethylated
131740120	uncharacterized LOC131740120
117964672	uncharacterized LOC117964672
117430708	neutrophil cytosol factor 1-like
131723089	eukaryotic translation initiation factor 3 subunit D-like
131723182	tripartite motif-containing protein 16-like
FSxF
hypermethylated
117404025	receptor-type tyrosine-protein phosphatase alpha
117400779	RNA polymerase II subunit A C-terminal domain phosphatase-like
117406144	peripheral plasma membrane protein CASK
117406338	5-hydroxytryptamine receptor 1F-like
117412131	semaphorin-5B-like
131698938	C-type lectin domain family 4 member D-like
117430319	transcriptional enhancer factor TEF-5
117965241	uncharacterized LOC117965241
117965578	uncharacterized LOC117965578
131705889	transfer RNA glutamic acid (anticodon UUC)
117968866	uncharacterized LOC117968866
117965866	butyrophilin subfamily 1 member A1-like
117407797	butyrophilin subfamily 1 member A1-like
131723128	tripartite motif-containing protein 16-like protein
131724723	histone H1-like
117969802	uncharacterized LOC117969802
131727346	28S ribosomal RNA
131728395	ruvB-like 2
hypomethylated
117408759	CMP-N-acetylneuraminate-poly-alpha-2,8-sialyltransferase
117972890	olfactory receptor 6N1-like
117405357	large ribosomal subunit protein eL31
131740173	uncharacterized LOC131740173
117403848	charged multivesicular body protein 4b
117427879	D-glucuronyl C5-epimerase-like
131701862	uncharacterized LOC131701862
131702009	uncharacterized LOC131702009
117398761	kaptin (actin binding protein)
117431362	proteasome subunit alpha type-5
117397461	galactosylgalactosylxylosylprotein 3-beta-glucuronosyltransferase 1
117401104	NACHT, LRR and PYD domains-containing protein 12-like
117401106	pre-miRNA 5'-monophosphate methyltransferase
117428865	mast cell protease 1A-like
117966378	C3 and PZP-like alpha-2-macroglobulin domain-containing protein 8
117965739	neoverrucotoxin subunit alpha-like
117965716	tripartite motif-containing protein 16-like
131729957	secretory carrier-associated membrane protein 3-like
117415331	signal-transducing adaptor protein 2
CSGxCSB
hypermethylated
NA	NA
hypomethylated
131707019	zinc finger protein 3-like
131709305	uncharacterized LOC131709305
131731625	18S ribosomal RNA
FxC
hypermethylated
117969334	chitin synthase chs-1-like
117422082	zinc finger and BTB domain-containing protein 26-like
117963189	serine/arginine-rich splicing factor 9-like
131700958	U7 small nuclear RNA
117424737	phosphoenolpyruvate carboxykinase, cytosolic [GTP]
117966836	uncharacterized LOC117966836
117965234	zona pellucida sperm-binding protein 2-like
117965193	zinc finger protein 235-like
131705253	zinc finger protein ZFP2-like
117971962	uncharacterized LOC117971962
117966494	tumor necrosis factor receptor superfamily member 10B-like
117433939	RNA-binding protein 42
131709305	uncharacterized LOC131709305
117967862	uncharacterized LOC117967862
117428866	interleukin-6 receptor subunit beta-like
131696832	zona pellucida sperm-binding protein 3-like
117407592	macrophage mannose receptor 1-like
117965833	butyrophilin subfamily 1 member A1-like
117415331	signal-transducing adaptor protein 2
131736377	18S ribosomal RNA
hypomethylated
117969334	chitin synthase chs-1-like
117422082	zinc finger and BTB domain-containing protein 26-like
117963189	serine/arginine-rich splicing factor 9-like
131700958	U7 small nuclear RNA
117424737	phosphoenolpyruvate carboxykinase, cytosolic [GTP]
117966836	uncharacterized LOC117966836
117965234	zona pellucida sperm-binding protein 2-like
117965193	zinc finger protein 235-like
131705253	zinc finger protein ZFP2-like
117971962	uncharacterized LOC117971962
117966494	tumor necrosis factor receptor superfamily member 10B-like
117433939	RNA-binding protein 42
131709305	uncharacterized LOC131709305
117967862	uncharacterized LOC117967862
117428866	interleukin-6 receptor subunit beta-like
131696832	zona pellucida sperm-binding protein 3-like
117407592	macrophage mannose receptor 1-like
117965833	butyrophilin subfamily 1 member A1-like
117415331	signal-transducing adaptor protein 2
131736377	18S ribosomal RNA
CSGxFS
hypermethylated
131736908	uncharacterized LOC131736908
131706400	transfer RNA tryptophan (anticodon CCA)
117398258	interferon-induced very large GTPase 1-like
hypomethylated
117969334	chitin synthase chs-1-like
117422082	zinc finger and BTB domain-containing protein 26-like
117963189	serine/arginine-rich splicing factor 9-like
131700958	U7 small nuclear RNA
117424737	phosphoenolpyruvate carboxykinase, cytosolic [GTP]
117966836	uncharacterized LOC117966836
117965234	zona pellucida sperm-binding protein 2-like
117965193	zinc finger protein 235-like
131705253	zinc finger protein ZFP2-like
117971962	uncharacterized LOC117971962
117966494	tumor necrosis factor receptor superfamily member 10B-like
117433939	RNA-binding protein 42
131709305	uncharacterized LOC131709305
117967862	uncharacterized LOC117967862
117428866	interleukin-6 receptor subunit beta-like
131696832	zona pellucida sperm-binding protein 3-like
117407592	macrophage mannose receptor 1-like
117965833	butyrophilin subfamily 1 member A1-like
117415331	signal-transducing adaptor protein 2
131736377	18S ribosomal RNA

### Sheet: Defiant_sperm_annot_sample_orde
gene ID	Description
FxFS
hypermethylated
117408759	CMP-N-acetylneuraminate-poly-alpha-2,8-sialyltransferase
117972890	olfactory receptor 6N1-like
117405357	large ribosomal subunit protein eL31
131740173	uncharacterized LOC131740173
117403848	charged multivesicular body protein 4b
117427879	D-glucuronyl C5-epimerase-like
131701862	uncharacterized LOC131701862
131702009	uncharacterized LOC131702009
117398761	kaptin (actin binding protein)
117431362	proteasome subunit alpha type-5
117397461	galactosylgalactosylxylosylprotein 3-beta-glucuronosyltransferase 1
117401104	NACHT, LRR and PYD domains-containing protein 12-like
117401106	pre-miRNA 5'-monophosphate methyltransferase
117428865	mast cell protease 1A-like
117966378	C3 and PZP-like alpha-2-macroglobulin domain-containing protein 8
117965739	neoverrucotoxin subunit alpha-like
117965716	tripartite motif-containing protein 16-like
131729957	secretory carrier-associated membrane protein 3-like
hypomethylated
117404025	receptor-type tyrosine-protein phosphatase alpha
117400779	RNA polymerase II subunit A C-terminal domain phosphatase-like
117406144	peripheral plasma membrane protein CASK
117406338	5-hydroxytryptamine receptor 1F-like
117412131	semaphorin-5B-like
131698938	C-type lectin domain family 4 member D-like
117430319	transcriptional enhancer factor TEF-5
117965241	uncharacterized LOC117965241
117965578	uncharacterized LOC117965578
131705889	transfer RNA glutamic acid (anticodon UUC)
117968866	uncharacterized LOC117968866
117965866	butyrophilin subfamily 1 member A1-like
117407797	butyrophilin subfamily 1 member A1-like
131723128	tripartite motif-containing protein 16-like protein
131724723	histone H1-like
117969802	uncharacterized LOC117969802
131727346	28S ribosomal RNA
131728395	ruvB-like 2
FxC
hypermethylated
117969334	chitin synthase chs-1-like
117422082	zinc finger and BTB domain-containing protein 26-like
117963189	serine/arginine-rich splicing factor 9-like
131700958	U7 small nuclear RNA
117424737	phosphoenolpyruvate carboxykinase, cytosolic [GTP]
117966836	uncharacterized LOC117966836
117965234	zona pellucida sperm-binding protein 2-like
117965193	zinc finger protein 235-like
131705253	zinc finger protein ZFP2-like
117971962	uncharacterized LOC117971962
117966494	tumor necrosis factor receptor superfamily member 10B-like
117433939	RNA-binding protein 42
131709305	uncharacterized LOC131709305
117967862	uncharacterized LOC117967862
117428866	interleukin-6 receptor subunit beta-like
131696832	zona pellucida sperm-binding protein 3-like
117407592	macrophage mannose receptor 1-like
117965833	butyrophilin subfamily 1 member A1-like
117415331	signal-transducing adaptor protein 2
131736377	18S ribosomal RNA
hypomethylated
117425413	cAMP-specific 3',5'-cyclic phosphodiesterase 4D-like
117408759	CMP-N-acetylneuraminate-poly-alpha-2,8-sialyltransferase
117403858	interleukin 12B 2
117399458	cAMP-specific 3',5'-cyclic phosphodiesterase 4D-like
117435234	immunoglobulin lambda-1 light chain-like
117400338	nuclear receptor-binding protein 2-like
117400786	5S ribosomal RNA
117403319	centrosomal protein cep57l1-like
117411025	proteasome activator complex subunit 4-like
117411537	solute carrier family 35 member F6-like
117406340	glutamate receptor 4
117407258	actin remodeling regulator NHS-like
117412131	semaphorin-5B-like
117417493	5S ribosomal RNA
117428736	transfer RNA serine (anticodon GCU)
117431204	histone deacetylase 3
117429774	DNA polymerase subunit gamma-1
117968630	proteasome subunit beta type-7-like
117404985	uncharacterized LOC117404985
117398899	histone H3
117397677	activin receptor type-1C
131721200	uncharacterized LOC131721200
131723110	tripartite motif-containing protein 16-like
131729737	zinc finger protein 22-like
117414335	E3 ubiquitin-protein ligase TRIM38-like
FxCSG
hypermethylated
131740120	uncharacterized LOC131740120
117964672	uncharacterized LOC117964672
117430708	neutrophil cytosol factor 1-like
131723089	eukaryotic translation initiation factor 3 subunit D-like
131723182	tripartite motif-containing protein 16-like
hypomethylated
117416028	delta-like protein B
117407258	actin remodeling regulator NHS-like
117417493	5S ribosomal RNA
117412515	telomeric repeat-binding factor 2-interacting protein 1-like
117431237	caskin-1-like
117409826	adhesion G protein-coupled receptor E1
FxCSB
hypermethylated
117963422	serum response factor-binding protein 1-like
117394306	5-beta-cholestane-3-alpha,7-alpha-diol 12-alpha-hydroxylase-like
117425504	transcription factor HES-5-like
117429510	T-complex protein 11-like protein 1
117966637	uncharacterized LOC117966637
131723132	tripartite motif-containing protein 16-like
hypomethylated
83421553	16S ribosomal RNA
117400338	nuclear receptor-binding protein 2-like
131709305	uncharacterized LOC131709305
131709360	butyrophilin subfamily 2 member A2-like
117407809	uncharacterized LOC117407809
117965746	intermediate conductance calcium-activated potassium channel protein 4-like
FSxC
hypermethylated
117416584	coiled-coil domain-containing protein 112-like
117395009	uncharacterized LOC117395009
117400383	TGF-beta receptor type-2-like
117972994	V-type proton ATPase catalytic subunit A
117426866	mediator of RNA polymerase II transcription subunit 13-like
117417493	5S ribosomal RNA
117417723	bone morphogenetic protein receptor type-1A-like
117396898	E3 ubiquitin-protein ligase RNF183
117422082	zinc finger and BTB domain-containing protein 26-like
131697677	cytochrome b-c1 complex subunit 1, mitochondrial-like
117422238	inverted formin-2-like
117429049	coronin-2B
131701769	scavenger receptor cysteine-rich domain-containing group B protein-like
117424737	phosphoenolpyruvate carboxykinase, cytosolic [GTP]
117416306	putative bifunctional UDP-N-acetylglucosamine transferase and deubiquitinase ALG13
117964767	uncharacterized LOC117964767
131705889	transfer RNA glutamic acid (anticodon UUC)
117970225	uncharacterized LOC117970225
131706841	early growth response protein 3-like
131709305	uncharacterized LOC131709305
131723128	tripartite motif-containing protein 16-like protein
117398205	histone H1-like
117407808	butyrophilin subfamily 1 member A1-like
117965833	butyrophilin subfamily 1 member A1-like
hypomethylated
131736908	uncharacterized LOC131736908
117421386	E3 ubiquitin-protein ligase RNF170-like
117403858	interleukin 12B 2
117399458	cAMP-specific 3',5'-cyclic phosphodiesterase 4D-like
117400350	CUB and sushi domain-containing protein 3
131740173	uncharacterized LOC131740173
117427879	D-glucuronyl C5-epimerase-like
117434591	rho-related GTP-binding protein RhoN-like
117971988	voltage-dependent P/Q-type calcium channel subunit alpha-1A-like
117433847	sperm acrosome associated 6
117398899	histone H3
131721200	uncharacterized LOC131721200
131721657	transfer RNA histidin (anticodon GUG)
117966732	C-Jun-amino-terminal kinase-interacting protein 4-like
FSxCSG
hypermethylated
117406338	5-hydroxytryptamine receptor 1F-like
117414450	uncharacterized LOC117414450
131723191	proteinase-activated receptor 3-like
131728395	ruvB-like 2
hypomethylated
131736908	uncharacterized LOC131736908
131706400	transfer RNA tryptophan (anticodon CCA)
117398258	interferon-induced very large GTPase 1-like
FSxCSB
hypermethylated
131697776	synaptotagmin-like protein 2
117425504	transcription factor HES-5-like
117431431	cationic amino acid transporter 2-like
hypomethylated
131740173	uncharacterized LOC131740173
117419392	potassium voltage-gated channel subfamily A member 1
117395622	leucine-rich repeat and immunoglobulin-like domain-containing nogo receptor-interacting protein 1
131709305	uncharacterized LOC131709305
131721657	transfer RNA histidin (anticodon GUG)
131696854	E3 ubiquitin-protein ligase TRIM35-like
CxCSG
hypermethylated
117403733	high affinity cAMP-specific and IBMX-insensitive 3',5'-cyclic phosphodiesterase 8B-like
117399458	cAMP-specific 3',5'-cyclic phosphodiesterase 4D-like
131721200	uncharacterized LOC131721200
131721973	zinc finger protein 664-like
131724720	histone H2B 3-like
131725015	E3 ubiquitin-protein ligase TRIM39-like
117395595	atrial natriuretic peptide receptor 1-like
hypomethylated
117423630	endonuclease domain-containing 1 protein
117416306	putative bifunctional UDP-N-acetylglucosamine transferase and deubiquitinase ALG13
CxCSB	CSBxC
hypermethylated
117417493	5S ribosomal RNA
131705900	transfer RNA tryptophan (anticodon CCA)
131736436	18S ribosomal RNA
hypomethylated
117403920	A disintegrin and metalloproteinase with thrombospondin motifs 3-like
131705889	transfer RNA glutamic acid (anticodon UUC)
117966494	tumor necrosis factor receptor superfamily member 10B-like
131709305	uncharacterized LOC131709305
117404829	zinc finger protein 585A-like
CSGxCSB
hypermethylated
NA	NA
hypomethylated
131707019	zinc finger protein 3-like
131709305	uncharacterized LOC131709305
131731625	18S ribosomal RNA
