## Supplementary Table S6 for "Improved Sperm Quality and Cryo-Induced Epigenetic Changes in Sterlet via Density-Gradient Sorting"

### Sheet: Shared_GeneIDs_sperm2
GeneID	Description	Comparison
117408759	CMP-N-acetylneuraminate-poly-alpha-2,8-sialyltransferase	FxFS, FxC
117412131	semaphorin-5B-like	FxFS, FxC
117427879	D-glucuronyl C5-epimerase-like	FxFS, FSxC
131723128	tripartite motif-containing protein 16-like protein	FxFS, FSxC
131740173	uncharacterized LOC131740173	FxFS, FSxC, FSxCSB
131705889	transfer RNA glutamic acid (anticodon UUC)	FxFS, FSxC, CxCSB
117406338	5-hydroxytryptamine receptor 1F-like	FxFS, FSxCSG
131728395	ruvB-like 2	FxFS, FSxCSG
117398899	histone H3	FxC, FSxC
117403858	interleukin 12B 2	FxC, FSxC
117422082	zinc finger and BTB domain-containing protein 26-like	FxC, FSxC
117424737	phosphoenolpyruvate carboxykinase, cytosolic [GTP]	FxC, FSxC
117965833	butyrophilin subfamily 1 member A1-like	FxC, FSxC
117399458	cAMP-specific 3',5'-cyclic phosphodiesterase 4D-like	FxC, FSxC, CxCSG
131721200	uncharacterized LOC131721200	FxC, FSxC, CxCSG
117417493	5S ribosomal RNA	FxC, FSxC, FxCSG, CxCSB
131709305	uncharacterized LOC131709305	FxC, FSxC, FxCSB, FSxCSB, CxCSB
117407258	actin remodeling regulator NHS-like	FxC, FxCSG
117400338	nuclear receptor-binding protein 2-like	FxC, FxCSB
117966494	tumor necrosis factor receptor superfamily member 10B-like	FxC, CxCSB
131736908	uncharacterized LOC131736908	FSxC, FSxCSG
131721657	transfer RNA histidin (anticodon GUG)	FSxC, FSxCSB
117416306	putative bifunctional UDP-N-acetylglucosamine transferase and deubiquitinase ALG13	FSxC, CxCSG
117425504	transcription factor HES-5-like	FxCSB, FSxCSB
