## Supplementary Table S7 for "Improved Sperm Quality and Cryo-Induced Epigenetic Changes in Sterlet via Density-Gradient Sorting"

### Sheet: trimming_stats
sampleID	library	#input_PE_reads	#surviving_PE_reads	%surviving_PE_reads
CB1	FG1_S1	185141081	136288228	73.61
CB2	FG2_S2	153382577	111546052	72.72
CB3	FB1_S4	159199153	119858535	75.29
CG1	FG3_S3	218065544	160661182	73.68
CG2	CG1_S7	160070583	117119902	73.17
CG3	CG2_S8	158397307	117523267	74.2
FB1	FB2_S5	155707779	107037821	68.74
FB2	FB3_S6	161080489	124435923	77.25
FB3	CG3_S9	157192332	115195062	73.28
FG1	CB1_S10	166175208	128049222	77.06
FG2	CB2_S11	150022329	116933507	77.94
FG3	CB3_S12	155489298	118234860	76.04
SG1	SG1_S13	143376948	109450873	76.34
SG2	SG2_S14	160724331	118773745	73.9
SG3	SG3_S15	146621262	105268382	71.8
