## Supplementary Table S8 for "Improved Sperm Quality and Cryo-Induced Epigenetic Changes in Sterlet via Density-Gradient Sorting"

### Sheet: PE_mapping_stats
	PE
sampleID	library	Total Reads	Uniquely aligned reads	%Mapping efficiency	Unaligned reads	Ambiguously aligned reads	Unidentified genomic sequence
CB1	CB1_S10	128049222	69422178	54.2	37586118	21040926	197
CB2	CB2_S11	116933507	42798557	36.6	61009859	13125091	112
CB3	CB3_S12	118234860	62232387	52.6	37378298	18624175	165
CG1	CG1_S7	117119902	60922263	52	37251266	18946373	189
CG2	CG2_S8	117523267	61047153	51.9	37998860	18477254	154
CG3	CG3_S9	115195062	61531138	53.4	34833198	18830726	145
FB1	FB1_S4	119858535	59163293	49.4	42451162	18244080	166
FB2	FB2_S5	107037821	54158256	50.6	35724031	17155534	162
FB3	FB3_S6	124435923	63815698	51.3	40904194	19716031	184
FG1	FG1_S1	136288228	75475747	55.4	38896947	21915534	257
FG2	FG2_S2	111546052	57520083	51.6	36508397	17517572	208
FG3	FG3_S3	160661182	89889627	55.9	43960240	26811315	328
SG1	SG1_S13	109450873	53910235	49.3	39368335	16172303	145
SG2	SG2_S14	118773745	66876041	56.3	31868806	20028898	188
SG3	SG3_S15	105268382	53327238	50.7	35293345	16647799	170

### Sheet: SE_mapping_stats
	R1							R2
sampleID	library	Total Reads	Uniquely aligned reads	%Mapping efficiency	Unaligned reads	Ambiguously aligned reads	Unidentified genomic sequence	library	Total Reads	Uniquely aligned reads	%Mapping efficiency	Unaligned reads	Ambiguously aligned reads	Unidentified genomic sequence							%Methylated Cs in unknown context
CB1	CB1_S10	37586118	11387497	30.3	22532942	3665679	116	CB1_S10	37586118	15116458	40.2	15851665	6617995	136
CB2	CB2_S11	61009859	8002348	13.1	50414298	2593213	74	CB2_S11	61009859	11291313	18.5	44798984	4919562	61
CB3	CB3_S12	37378298	10970300	29.3	22533599	3874399	84	CB3_S12	37378298	14186811	38	17082209	6109278	95
CG1	CG1_S7	37251266	10551876	28.3	23063417	3635973	106	CG1_S7	37251266	13978208	37.5	16994176	6278882	116
CG2	CG2_S8	37998860	11382510	30	22973477	3642873	104	CG2_S8	37998860	14703506	38.7	16804112	6491242	95
CG3	CG3_S9	34833198	10524563	30.2	20932663	3375972	116	CG3_S9	34833198	13205926	37.9	15843206	5784066	106
FB1	FB1_S4	42451162	12113635	28.5	25808047	4529480	115	FB1_S4	42451162	15957411	37.6	19162287	7331464	104
FB2	FB2_S5	35724031	9283508	26	23445686	2994837	124	FB2_S5	35724031	11874913	33.2	18593151	5255967	90
FB3	FB3_S6	40904194	11606066	28.4	25226059	4072069	89	FB3_S6	40904194	15383047	37.6	18657433	6863714	114
FG1	FG1_S1	38896947	10583764	27.2	24843029	3470154	107	FG1_S1	38896947	11035374	28.4	23700510	4161063	127
FG2	FG2_S2	36508397	9706050	26.6	23426277	3376070	105	FG2_S2	36508397	10796644	29.6	21522501	4189252	95
FG3	FG3_S3	43960240	11146246	25.4	28636400	4177594	114	FG3_S3	43960240	10916016	24.8	28701114	4343110	139
SG1	SG1_S13	39368335	11687679	29.7	23968887	3711769	72	SG1_S13	39368335	14824779	37.7	18221823	6321733	98
SG2	SG2_S14	31868806	9788079	30.7	18393934	3686793	123	SG2_S14	31868806	12357695	38.8	13896639	5614472	102
SG3	SG3_S15	35293345	10060778	28.5	21852922	3379645	87	SG3_S15	35293345	13096343	37.1	16586694	5610308	89

### Sheet: PE-SE_mapping_stats
	PE							SER1							SER2							PE+SE
sampleID	library	Total Reads	Uniquely aligned reads	%Mapping efficiency	Unaligned reads	Ambiguously aligned reads	Unidentified genomic sequence	library	Total Reads	Uniquely aligned reads	%Mapping efficiency	Unaligned reads	Ambiguously aligned reads	Unidentified genomic sequence	library	Total Reads	Uniquely aligned reads	%Mapping efficiency	Unaligned reads	Ambiguously aligned reads	Unidentified genomic sequence	library	Total Reads	Uniquely aligned reads	%Mapping efficiency	Unaligned reads	Ambiguously aligned reads	Unidentified genomic sequence
CB1	CB1_S10	128049222	69422178	54.2	37586118	21040926	197	CB1_S10	37586118	11387497	30.3	22532942	3665679	116	CB1_S10	37586118	15116458	40.2	15851665	6617995	136	CB1_S10	128049222	95926133	74.9135	38384607	10283674	252
CB2	CB2_S11	116933507	42798557	36.6	61009859	13125091	112	CB2_S11	61009859	8002348	13.1	50414298	2593213	74	CB2_S11	61009859	11291313	18.5	44798984	4919562	61	CB2_S11	116933507	62092218	53.1004	95213282	7512775	135
CB3	CB3_S12	118234860	62232387	52.6	37378298	18624175	165	CB3_S12	37378298	10970300	29.3	22533599	3874399	84	CB3_S12	37378298	14186811	38	17082209	6109278	95	CB3_S12	118234860	87389498	73.9118	39615808	9983677	179
CG1	CG1_S7	117119902	60922263	52	37251266	18946373	189	CG1_S7	37251266	10551876	28.3	23063417	3635973	106	CG1_S7	37251266	13978208	37.5	16994176	6278882	116	CG1_S7	117119902	85452347	72.9614	40057593	9914855	222
CG2	CG2_S8	117523267	61047153	51.9	37998860	18477254	154	CG2_S8	37998860	11382510	30	22973477	3642873	104	CG2_S8	37998860	14703506	38.7	16804112	6491242	95	CG2_S8	117523267	87133169	74.1412	39777589	10134115	199
CG3	CG3_S9	115195062	61531138	53.4	34833198	18830726	145	CG3_S9	34833198	10524563	30.2	20932663	3375972	116	CG3_S9	34833198	13205926	37.9	15843206	5784066	106	CG3_S9	115195062	85261627	74.015	36775869	9160038	222
FB1	FB1_S4	119858535	59163293	49.4	42451162	18244080	166	FB1_S4	42451162	12113635	28.5	25808047	4529480	115	FB1_S4	42451162	15957411	37.6	19162287	7331464	104	FB1_S4	119858535	87234339	72.7811	44970334	11860944	219
FB2	FB2_S5	107037821	54158256	50.6	35724031	17155534	162	FB2_S5	35724031	9283508	26	23445686	2994837	124	FB2_S5	35724031	11874913	33.2	18593151	5255967	90	FB2_S5	107037821	75316677	70.3645	42038837	8250804	214
FB3	FB3_S6	124435923	63815698	51.3	40904194	19716031	184	FB3_S6	40904194	11606066	28.4	25226059	4072069	89	FB3_S6	40904194	15383047	37.6	18657433	6863714	114	FB3_S6	124435923	90804811	72.9731	43883492	10935783	203
FG1	FG1_S1	136288228	75475747	55.4	38896947	21915534	257	FG1_S1	38896947	10583764	27.2	24843029	3470154	107	FG1_S1	38896947	11035374	28.4	23700510	4161063	127	FG1_S1	136288228	97094885	71.2423	48543539	7631217	234
FG2	FG2_S2	111546052	57520083	51.6	36508397	17517572	208	FG2_S2	36508397	9706050	26.6	23426277	3376070	105	FG2_S2	36508397	10796644	29.6	21522501	4189252	95	FG2_S2	111546052	78022777	69.9467	44948778	7565322	200
FG3	FG3_S3	160661182	89889627	55.9	43960240	26811315	328	FG3_S3	43960240	11146246	25.4	28636400	4177594	114	FG3_S3	43960240	10916016	24.8	28701114	4343110	139	FG3_S3	160661182	111951889	69.682	57337514	8520704	253
SG1	SG1_S13	109450873	53910235	49.3	39368335	16172303	145	SG1_S13	39368335	11687679	29.7	23968887	3711769	72	SG1_S13	39368335	14824779	37.7	18221823	6321733	98	SG1_S13	109450873	80422693	73.4783	42190710	10033502	170
SG2	SG2_S14	118773745	66876041	56.3	31868806	20028898	188	SG2_S14	31868806	9788079	30.7	18393934	3686793	123	SG2_S14	31868806	12357695	38.8	13896639	5614472	102	SG2_S14	118773745	89021815	74.9508	32290573	9301265	225
SG3	SG3_S15	105268382	53327238	50.7	35293345	16647799	170	SG3_S15	35293345	10060778	28.5	21852922	3379645	87	SG3_S15	35293345	13096343	37.1	16586694	5610308	89	SG3_S15	105268382	76484359	72.6565	38439616	8989953	176
