## Supplementary Table S9 for "Improved Sperm Quality and Cryo-Induced Epigenetic Changes in Sterlet via Density-Gradient Sorting"

### Sheet: PE_dedup_stats
	PE
sampleID	library	#input_alignment_pairs	#duplicated_alignments	%duplicated_alignments	#leftover_alignments	%leftover_alignments
CB1	CB1_S10	69421981	6587161	9.49	62834820	90.51
CB2	CB2_S11	42798445	3158079	7.38	39640366	92.62
CB3	CB3_S12	62232222	5053770	8.12	57178452	91.88
CG1	CG1_S7	60922074	4959311	8.14	55962763	91.86
CG2	CG2_S8	61046999	5146343	8.43	55900656	91.57
CG3	CG3_S9	61530993	4990427	8.11	56540566	91.89
FB1	FB1_S4	59163127	4644338	7.85	54518789	92.15
FB2	FB2_S5	54158094	4454012	8.22	49704082	91.78
FB3	FB3_S6	63815514	5377914	8.43	58437600	91.57
FG1	FG1_S1	75475490	6091252	8.07	69384238	91.93
FG2	FG2_S2	57519875	4583980	7.97	52935895	92.03
FG3	FG3_S3	89889299	7203332	8.01	82685967	91.99
SG1	SG1_S13	53910090	4656049	8.64	49254041	91.36
SG2	SG2_S14	66875853	6023077	9.01	60852776	90.99
SG3	SG3_S15	53327068	4281701	8.03	49045367	91.97

### Sheet: SE_dedup_stats
	R1						R2
sampleID	library	#input_alignments	#duplicated_alignments	%duplicated_alignments	#leftover_alignments	%leftover_alignments	library	#input_alignments	#duplicated_alignments	%duplicated_alignments	#leftover_alignments	%leftover_alignments
CB1	CB1_S10	11387381	2347842	20.62	9039539	79.38	CB1_S10	15116322	2985048	19.75	12131274	80.25
CB2	CB2_S11	8002274	1322567	16.53	6679707	83.47	CB2_S11	11291252	1882915	16.68	9408337	83.32
CB3	CB3_S12	10970216	1990942	18.15	8979274	81.85	CB3_S12	14186716	2540112	17.9	11646604	82.1
CG1	CG1_S7	10551770	1870651	17.73	8681119	82.27	CG1_S7	13978092	2426085	17.36	11552007	82.64
CG2	CG2_S8	11382406	2171789	19.08	9210617	80.92	CG2_S8	14703411	2740857	18.64	11962554	81.36
CG3	CG3_S9	10524447	1929741	18.34	8594706	81.66	CG3_S9	13205820	2387983	18.08	10817837	81.92
FB1	FB1_S4	12113520	2019154	16.67	10094366	83.33	FB1_S4	15957307	2589606	16.23	13367701	83.77
FB2	FB2_S5	9283384	1764530	19.01	7518854	80.99	FB2_S5	11874823	2233221	18.81	9641602	81.19
FB3	FB3_S6	11605977	2084102	17.96	9521875	82.04	FB3_S6	15382933	2707577	17.6	12675356	82.4
FG1	FG1_S1	10583657	1644602	15.54	8939055	84.46	FG1_S1	11035247	1833774	16.62	9201473	83.38
FG2	FG2_S2	9705945	1616040	16.65	8089905	83.35	FG2_S2	10796549	1897542	17.58	8899007	82.42
FG3	FG3_S3	11146132	1266455	11.36	9879677	88.64	FG3_S3	10915877	1325677	12.14	9590200	87.86
SG1	SG1_S13	11687607	2304966	19.72	9382641	80.28	SG1_S13	14824681	2912667	19.65	11912014	80.35
SG2	SG2_S14	9787956	2008852	20.52	7779104	79.48	SG2_S14	12357593	2472293	20.01	9885300	79.99
SG3	SG3_S15	10060691	1934849	19.23	8125842	80.77	SG3_S15	13096254	2467855	18.84	10628399	81.16

### Sheet: PE-SE_dedup_stats
	PE						SER1						SER2						PE+SE
sampleID	library	#input_alignment_pairs	#duplicated_alignments	%duplicated_alignments	#leftover_alignments	%leftover_alignments	sampleID	#input_alignments	#duplicated_alignments	%duplicated_alignments	#leftover_alignments	%leftover_alignments	sampleID	#input_alignments	#duplicated_alignments	%duplicated_alignments	#leftover_alignments	%leftover_alignments	sampleID	#input_alignments	#duplicated_alignments	%duplicated_alignments	#leftover_alignments	%leftover_alignments
CB1	CB1_S10	69421981	6587161	9.49	62834820	90.51	CB1_S10	11387381	2347842	20.62	9039539	79.38	CB1_S10	15116322	2985048	19.75	12131274	80.25	CB1_S10	95925684	11920051	12.4263	84005633	87.5737
CB2	CB2_S11	42798445	3158079	7.38	39640366	92.62	CB2_S11	8002274	1322567	16.53	6679707	83.47	CB2_S11	11291252	1882915	16.68	9408337	83.32	CB2_S11	62091971	6363561	10.2486	55728410	89.7514
CB3	CB3_S12	62232222	5053770	8.12	57178452	91.88	CB3_S12	10970216	1990942	18.15	8979274	81.85	CB3_S12	14186716	2540112	17.9	11646604	82.1	CB3_S12	87389154	9584824	10.968	77804330	89.032
CG1	CG1_S7	60922074	4959311	8.14	55962763	91.86	CG1_S7	10551770	1870651	17.73	8681119	82.27	CG1_S7	13978092	2426085	17.36	11552007	82.64	CG1_S7	85451936	9256047	10.8319	76195889	89.1681
CG2	CG2_S8	61046999	5146343	8.43	55900656	91.57	CG2_S8	11382406	2171789	19.08	9210617	80.92	CG2_S8	14703411	2740857	18.64	11962554	81.36	CG2_S8	87132816	10058989	11.5444	77073827	88.4556
CG3	CG3_S9	61530993	4990427	8.11	56540566	91.89	CG3_S9	10524447	1929741	18.34	8594706	81.66	CG3_S9	13205820	2387983	18.08	10817837	81.92	CG3_S9	85261260	9308151	10.9172	75953109	89.0828
FB1	FB1_S4	59163127	4644338	7.85	54518789	92.15	FB1_S4	12113520	2019154	16.67	10094366	83.33	FB1_S4	15957307	2589606	16.23	13367701	83.77	FB1_S4	87233954	9253098	10.6072	77980856	89.3928
FB2	FB2_S5	54158094	4454012	8.22	49704082	91.78	FB2_S5	9283384	1764530	19.01	7518854	80.99	FB2_S5	11874823	2233221	18.81	9641602	81.19	FB2_S5	75316301	8451763	11.2217	66864538	88.7783
FB3	FB3_S6	63815514	5377914	8.43	58437600	91.57	FB3_S6	11605977	2084102	17.96	9521875	82.04	FB3_S6	15382933	2707577	17.6	12675356	82.4	FB3_S6	90804424	10169593	11.1994	80634831	88.8006
FG1	FG1_S1	75475490	6091252	8.07	69384238	91.93	FG1_S1	10583657	1644602	15.54	8939055	84.46	FG1_S1	11035247	1833774	16.62	9201473	83.38	FG1_S1	97094394	9569628	9.856	87524766	90.144
FG2	FG2_S2	57519875	4583980	7.97	52935895	92.03	FG2_S2	9705945	1616040	16.65	8089905	83.35	FG2_S2	10796549	1897542	17.58	8899007	82.42	FG2_S2	78022369	8097562	10.3785	69924807	89.6215
FG3	FG3_S3	89889299	7203332	8.01	82685967	91.99	FG3_S3	11146132	1266455	11.36	9879677	88.64	FG3_S3	10915877	1325677	12.14	9590200	87.86	FG3_S3	111951308	9795464	8.74975	102155844	91.2502
SG1	SG1_S13	53910090	4656049	8.64	49254041	91.36	SG1_S13	11687607	2304966	19.72	9382641	80.28	SG1_S13	14824681	2912667	19.65	11912014	80.35	SG1_S13	80422378	9873682	12.2773	70548696	87.7227
SG2	SG2_S14	66875853	6023077	9.01	60852776	90.99	SG2_S14	9787956	2008852	20.52	7779104	79.48	SG2_S14	12357593	2472293	20.01	9885300	79.99	SG2_S14	89021402	10504222	11.7997	78517180	88.2003
SG3	SG3_S15	53327068	4281701	8.03	49045367	91.97	SG3_S15	10060691	1934849	19.23	8125842	80.77	SG3_S15	13096254	2467855	18.84	10628399	81.16	SG3_S15	76484013	8684405	11.3545	67799608	88.6455
