## Supplementary Table S10 for "Improved Sperm Quality and Cryo-Induced Epigenetic Changes in Sterlet via Density-Gradient Sorting"

### Sheet: methylation_stats_indiv_libs
sampleID	library	Total Cs	Methylated CpGs	Unmethylated CpGs	Total CpGs	%Methylated CpGs	Methylated CHGs	Unmethylated CHGs	%Methylated CHGs	Methylated CHHs	Unmethylated CHHs	%Methylated CHHs
CB1	CB1_PE	1863561140	111826568	46338308	158164876	70.7	1	464426219	0.3	11887303	1227775308	1
	CB1_R1	245799170	13998478	7312169	21310647	65.7	263955	63115896	0.4	2653385	158455287	1.6
	CB1_R2	235985859	13597917	6332052	19929969	68.2	221962	58532522	0.4	2462707	154838699	1.6
	CB1	2345346169	139422963	59982529	199405492	69.9193	485918	586074637	0.0828419	17003395	1541069294	1.09131
CB2	CB2_S11_PE	1175799750	71620161	29730535	101350696	70.7	1023241	295351121	0.3	8803224	769271468	1.1
	CB2_S11_R1	181768048	10542686	5357179	15899865	66.3	211551	46662955	0.5	2103827	116889850	1.8
	CB2_S11_R2	191689849	11290120	5059896	16350016	69.1	194868	47304710	0.4	2165459	125674796	1.7
	CB2	1549257647	93452967	40147610	133600577	69.9495	1429660	389318786	0.365877	13072510	1011836114	1.27548
CB3	CB3_S12_PE	1696962406	102153388	42493323	144646711	70.6	1359718	423720971	0.3	11318682	1115916324	1
	CB3_S12_R1	243303142	13941392	7236647	21178039	65.8	270423	62541166	0.4	2741692	156571822	1.7
	CB3_S12_R2	236096332	13625183	6298998	19924181	68.4	242008	58259254	0.4	2905313	154765576	1.8
	CB3	2176361880	129719963	56028968	185748931	69.8362	1872149	544521391	0.342637	16965687	1427253722	1.17473
CG1	CG1_S7_PE	1655030893	97712881	42075016	139787897	69.9	1323368	411936191	0.3	12759644	1089223793	1.2
	CG1_S7_R1	236776701	13243222	7047728	20290950	65.3	278991	60218978	0.5	2802339	153185443	1.8
	CG1_S7_R2	231957451	13127833	6224192	19352025	67.8	238004	56845121	0.4	2859501	152662800	1.8
	CG1	2123765045	124083936	55346936	179430872	69.1542	1840363	529000290	0.346688	18421484	1395072036	1.30326
CG2	CG2_S8_PE	1669957567	99569927	42228341	141798268	70.2	1303367	417373841	0.3	11043053	1098439038	1
	CG2_S8_R1	250727307	14042784	7485891	21528675	65.2	284465	64077260	0.4	2622829	162214078	1.6
	CG2_S8_R2	240814376	13664179	6474829	20139008	67.8	238465	59266730	0.4	2637274	158532899	1.6
	CG2	2161499250	127276890	56189061	183465951	69.3736	1826297	540717831	0.336617	16303156	1419186015	1.13572
CG3	CG3_S9_PE	1684768142	101564900	43382546	144947446	70.1	1386794	421640667	0.3	12458486	1104334749	1.1
	CG3_S9_R1	233631216	13164679	7027467	20192146	65.2	270984	59654021	0.5	2714846	150799219	1.8
	CG3_S9_R2	218219762	12501780	6002645	18504425	67.6	226119	53984163	0.4	2694832	142810223	1.9
	CG3	2136619120	127231359	56412658	183644017	69.2815	1883897	535278851	0.350713	17868164	1397944191	1.26204
FB1	FB1_S4_PE	1625289423	97236825	41282427	138519252	70.2	1343929	406336300	0.3	13381823	1065708119	1.2
	FB1_S4_R1	274970968	15568988	8065683	23634671	65.9	322451	70037759	0.5	3101075	177875012	1.7
	FB1_S4_R2	269059879	15413210	7155408	22568618	68.3	280349	66041467	0.4	3439237	176730208	1.9
	FB1	2169320270	128219023	56503518	184722541	69.4117	1946729	542415526	0.357616	19922135	1420313339	1.38326
FB2	FB2_S5_PE	1467566692	90190406	37151890	127342296	70.8	1226827	369675280	0.3	11210719	958111570	1.2
	FB2_S5_R1	204916103	11806947	6042033	17848980	66.1	242243	52319572	0.5	2430676	132074632	1.8
	FB2_S5_R2	194507545	11373775	5233479	16607254	68.5	204700	48063157	0.4	2433562	127198872	1.9
	FB2	1866990340	113371128	48427402	161798530	70.0693	1673770	470058009	0.354814	16074957	1217385074	1.30324
FB3	FB3_S6_PE	1729191043	105751358	43779255	149530613	70.7	1426466	435910360	0.3	12332575	1129991029	1.1
	FB3_S6_R1	258946997	14975802	7644501	22620303	66.2	304003	66573019	0.5	2823782	166625890	1.7
	FB3_S6_R2	254293578	14896738	6803248	21699986	68.6	263500	63094781	0.4	3035239	166200072	1.8
	FB3	2242431618	135623898	58227004	193850902	69.963	1993969	565578160	0.351316	18191596	1462816991	1.22832
FG1	FG1_S1_PE	2072475328	123406669	51269061	174675730	70.6	2465629	514315018	0.5	15036352	1365982599	1.1
	FG1_S1_R1	242389950	13199223	7004643	20203866	65.3	327576	60864951	0.5	2929035	158064522	1.8
	FG1_S1_R2	237326937	12897499	6321789	19219288	67.1	335387	57045525	0.6	4052846	156673891	2.5
	FG1	2552192215	149503391	64595493	214098884	69.8291	3128592	632225494	0.492417	22018233	1680721012	1.29311
FG2	FG2_S2_PE	1587934986	94448816	40447782	134896598	70	1889440	395378094	0.5	14439330	1041331524	1.4
	FG2_S2_R1	220096630	12133264	6418672	18551936	65.4	311360	55312977	0.6	2874596	143045761	2
	FG2_S2_R2	221402888	12223976	5908797	18132773	67.4	314022	53273813	0.6	3611329	146070951	2.4
	FG2	2029434504	118806056	52775251	171581307	69.2418	2514822	503964884	0.49653	20925255	1330448236	1.54844
FG3	FG3_S3_PE	2464225770	147352346	62422113	209774459	70.2	3240179	613569307	0.5	21288058	1616353767	1.3
	FG3_S3_R1	267489107	14684478	7832552	22517030	65.2	389268	67203653	0.6	3677502	173701654	2.1
	FG3_S3_R2	255589863	13835857	7002588	20838445	66.4	391221	61525324	0.6	5658639	167176234	3.3
	FG3	2987304740	175872681	77257253	253129934	69.4792	4020668	742298284	0.538733	30624199	1957231655	1.54056
SG1	SG1_S13_PE	1477652848	88833120	38166992	127000112	69.9	1337128	371069252	0.4	11468791	966777565	1.2
	SG1_S13_R1	254737598	14503115	7594018	22097133	65.6	300394	65268450	0.5	2743244	164328377	1.6
	SG1_S13_R2	245446747	14150896	6643252	20794148	68.1	261553	60577308	0.4	2781594	161032144	1.7
	SG1	1977837193	117487131	52404262	169891393	69.1543	1899075	496915010	0.380718	16993629	1292138086	1.29808
SG2	SG2_S14_PE	1802408129	104618105	45167269	149785374	69.8	1193185	447301294	0.3	9769827	1194358449	0.8
	SG2_S14_R1	211301077	11466316	6331908	17798224	64.4	214878	53797050	0.4	2188454	137302471	1.6
	SG2_S14_R2	194702535	10627222	5312195	15939417	66.7	183833	47851640	0.4	2633603	128094042	2
	SG2	2208411741	126711643	56811372	183523015	69.044	1591896	548949984	0.289151	14591884	1459754962	0.989719
SG3	SG3_S15_PE	1463228284	88621340	38037402	126658742	70	1258491	370086181	0.3	11919729	953305141	1.2
	SG3_S15_R1	219914875	12749632	6835777	19585409	65.1	264724	57378208	0.5	2729925	139956609	1.9
	SG3_S15_R2	224394023	13087583	6167074	19254657	68	246165	55661508	0.4	2831535	146400158	1.9
	SG3	1907537182	114458555	51040253	165498808	69.1597	1769380	483125897	0.364899	17481189	1239661908	1.39055

### Sheet: methylation_stats_merged_libs
sampleID	library	Total Cs	Methylated CpGs	Unmethylated CpGs	Total CpGs	%Methylated CpGs	Methylated CHGs	Unmethylated CHGs	%Methylated CHGs	Methylated CHHs	Unmethylated CHHs	%Methylated CHHs
CB1	CB1_S10	2345346169	139422963	59982529	199405492	69.9193	1793351	586074637	0.30506	17003395	1541069294	1.09131
CB2	CB2_S11	1549257647	93452967	40147610	133600577	69.9495	1429660	389318786	0.365877	13072510	1011836114	1.27548
CB3	CB3_S12	2176361880	129719963	56028968	185748931	69.8362	1872149	544521391	0.342637	16965687	1427253722	1.17473
CG1	CG1_S7	2123765045	124083936	55346936	179430872	69.1542	1840363	529000290	0.346688	18421484	1395072036	1.30326
CG2	CG2_S8	2161499250	127276890	56189061	183465951	69.3736	1826297	540717831	0.336617	16303156	1419186015	1.13572
CG3	CG3_S9	2136619120	127231359	56412658	183644017	69.2815	1883897	535278851	0.350713	17868164	1397944191	1.26204
FB1	FB1_S4	2169320270	128219023	56503518	184722541	69.4117	1946729	542415526	0.357616	19922135	1420313339	1.38326
FB2	FB2_S5	1866990340	113371128	48427402	161798530	70.0693	1673770	470058009	0.354814	16074957	1217385074	1.30324
FB3	FB3_S6	2242431618	135623898	58227004	193850902	69.963	1993969	565578160	0.351316	18191596	1462816991	1.22832
FG1	FG1_S1	2552192215	149503391	64595493	214098884	69.8291	3128592	632225494	0.492417	22018233	1680721012	1.29311
FG2	FG2_S2	2029434504	118806056	52775251	171581307	69.2418	2514822	503964884	0.49653	20925255	1330448236	1.54844
FG3	FG3_S3	2987304740	175872681	77257253	253129934	69.4792	4020668	742298284	0.538733	30624199	1957231655	1.54056
SG1	SG1_S13	1977837193	117487131	52404262	169891393	69.1543	1899075	496915010	0.380718	16993629	1292138086	1.29808
SG2	SG2_S14	2208411741	126711643	56811372	183523015	69.044	1591896	548949984	0.289151	14591884	1459754962	0.989719
SG3	SG3_S15	1907537182	114458555	51040253	165498808	69.1597	1769380	483125897	0.364899	17481189	1239661908	1.39055
