## Supplementary Table S11 for "Improved Sperm Quality and Cryo-Induced Epigenetic Changes in Sterlet via Density-Gradient Sorting"

### Sheet: 2025-12-01_Defiant_Embryo_annot
gene ID	Description
FGxCB
hypermethylated
117395595	atrial natriuretic peptide receptor 1-like
hypomethylated
NA	NA
FGxCG
hypermethylated
NA	NA
hypomethylated
NA	NA
FGxFB
hypermethylated
NA	NA
hypomethylated
NA	NA
FGxSG
hypermethylated
117407705	E3 ubiquitin-protein ligase TRIM35-like
hypomethylated
NA	NA
